# Myeloid Lectin Profiling Identifies SYK as a Targetable Signaling Node for Remodeling Immunosuppressive Tumor-Associated Macrophages in Breast Cancer

**DOI:** 10.64898/2026.09.04.749378

**Authors:** Gonçalo Trindade, Giacomo Domenici, Miguel Pinto, Viviana Correia, Sofia Batalha, Nádia Duarte, Angelina Sá Palma, Inês A. Isidro, Catarina Brito

**Author notes:** Corresponding Author: Apartado 12, 2781-901 Oeiras, Portugal.

## Abstract

Immunosuppressive tumor microenvironments (TMEs) are common in breast cancer (BC), where tumor-promoting myeloid-driven inflammation contributes to immune dysfunction and poor immunotherapy response. Lectins expressed by tumor-associated macrophages (TAMs) act as glycan-sensing immunoregulatory receptors driving immunosuppression, but whether specific myeloid lectins define immunosuppressive TAM states, or their signaling is pharmacologically targetable remain unclear. We used an orthogonal prioritization approach combining immunosuppressive stratification of the SCAN-B cohort (3207 patients), differential expression, single-cell myeloid localization, and immune-related upstream-regulator inference. Immunosuppressive tumors were enriched for Basal-like and HER2-enriched subtypes, with worse survival. This identified a 12-lectin panel, which was probed in a human 3D immunosuppressive TME model combining BC spheroids, fibroblasts, and blood-derived macrophages under agitation. Flow cytometry confirmed high expression of eight lectins, with four upregulated in TAMs. Survival analyses associated CLEC4E/Mincle, CLEC6A/Dectin-2, and CD209/DC-SIGN with poorer outcomes. As CLEC4E and CLEC6A converge on FcRγ/SYK signaling, this shared node was selected for pathway-level pharmacological perturbation. R406 reduced SYK phosphorylation and induced transcriptional remodeling in TAMs, with attenuation of immunosuppressive macrophage features, reduced CD204/CD206, increased HLA-DR, and remodeling of the soluble-factor profile. These findings define a myeloid lectin framework associated with BC immunosuppression and identify SYK as a candidate targetable node for remodeling TAMs.
