## Supplementary File S2 for "Myeloid Lectin Profiling Identifies SYK as a Targetable Signaling Node for Remodeling Immunosuppressive Tumor-Associated Macrophages in Breast Cancer"

### Sheet: Lectins
Lectin	Gene	Family	Sub-Family
Aggrecan CLEC4H1	ACAN	C-Type	I: Proteoglycans or Lecticans
Hepatic Asialoglycoprotein Receptor 1	ASGR1	C-Type	II: Asialoglycoprotein and DC Receptors
Hepatic Asialoglycoprotein Receptor 2 CLEC4H2	ASGR2	C-Type	II: Asialoglycoprotein and DC Receptors
Attractin	ATRN	C-Type	XI: Attractin
Attractin-like 1	ATRNL1	C-Type	XI: Attractin
Brevican	BCAN	C-Type	I: Proteoglycans or Lecticans
CD2	CD2	I-Type	-
Langerin CLEC4K	CD207	C-Type	II: Asialoglycoprotein and DC Receptors
CLEC4L DC-SIGN (Dendritic Cell-Specific ICAM-3-Grabbing Nonintegrin)	CD209	C-Type	II: Asialoglycoprotein and DC Receptors
SIGNR1 (Dendritic Cell-Specific ICAM-3-Grabbing Nonintegrin Related Protein 1)	CD209B	C-Type	II: Asialoglycoprotein and DC Receptors
Siglec-2 CD22	CD22	I-Type	-
Endosialin	CD248	C-Type	XIV: Thrombomodulin
CD302	CD302	C-Type	XII: Eosinophil Major Basic Protein (EMBP) CTLD/Acidic Neck
Siglec-3 CD33	CD33	I-Type	-
CD69	CD69	C-Type	V: NK-Cell Receptors
CD72	CD72	C-Type	V: NK-Cell Receptors
CD83	CD83	I-Type	-
CD93	CD93	C-Type	XIV: Thrombomodulin
Chondrolectin	CHODL	C-Type	VIII: Type I Receptors
CD301 MGL (Macrophage-Galactose-Type Lectin / Macrophage Asialoglycoprotein Receptor)	CLEC10A	C-Type	II: Asialoglycoprotein and DC Receptors
SCGF (Stem cell growth factor / C-type lectin domain containing 11A)	CLEC11A	C-Type	IX: Tetranectin
CD371 MICL (C-type lectin domain family 12 member A)	CLEC12A	C-Type	V: NK-Cell Receptors
CLEC12B (C-type lectin domain family 12 member B)	CLEC12B	C-Type	V: NK-Cell Receptors
CLEC14A (C-type lectin domain family 14 member A)	CLEC14A	C-Type	XIV: Thrombomodulin
CLEC16A (C-type lectin domain family 16 member A)	CLEC16A	C-Type	Others
Prolectin (C-type lectin domain containing 17A)	CLEC17A	C-Type	Others
CLEC18A (C-type lectin domain family 18 member A)	CLEC18A	C-Type	Others
CLEC18B (C-type lectin domain family 18 member B	CLEC18B	C-Type	Others
CLEC18C (C-type lectin domain family 18 member C)	CLEC18C	C-Type	Others
CLEC19A (C-type lectin domain containing 19A)	CLEC19A	C-Type	VII: REG Group Free C-type Lectin Domains (CTLDs)
CLEC1A (C-type lectin domain family 1 member A)	CLEC1A	C-Type	V: NK-Cell Receptors
CLEC1B (C-type lectin domain family 1 member B)	CLEC1B	C-Type	V: NK-Cell Receptors
CLEC20A (C-type lectin domain family 20 member A)	CLEC20A	C-Type
CLEC2A (C-type lectin domain family 2 member A)	CLEC2A	C-Type	V: NK-Cell Receptors
CLEC2B (C-type lectin domain family 2 member B)	CLEC2B	C-Type	V: NK-Cell Receptors
OCIL CLEC2D (C-type lectin domain family 2 member D)	CLEC2D	C-Type	V: NK-Cell Receptors
CLEC2L (C-type lectin domain family 2 member L)	CLEC2L	C-Type	V: NK-Cell Receptors
Cartilage-derived C-type lectin (C-type lectin domain family 3 member A	CLEC3A	C-Type	IX: Tetranectin
Tetranectin (C-type lectin domain family 3 member B)	CLEC3B	C-Type	IX: Tetranectin
CD367 DCIR (Dendritic cell immunoreceptor / C-type lectin domain family 4 member A)	CLEC4A	C-Type	II: Asialoglycoprotein and DC Receptors
CD303 BDCA-2 (Blood Dendritic Cell Antigen 2) (C-type lectin domain family 4 member C)	CLEC4C	C-Type	II: Asialoglycoprotein and DC Receptors
MCL CD368 Dectin-3 (Macrophage C-Type Lectin)	CLEC4D	C-Type	II: Asialoglycoprotein and DC Receptors
Mincle	CLEC4E	C-Type	II: Asialoglycoprotein and DC Receptors
Kupffer Cell receptor (C-type lectin domain family 4 member F)	CLEC4F	C-Type	II: Asialoglycoprotein and DC Receptors
LSECtin (Liver sinusoidal epithelial cell lectin / C-type lectin domain family 4 member G)	CLEC4G	C-Type	II: Asialoglycoprotein and DC Receptors
CD299 DC-SIGNR (Dendritic Cell-Specific ICAM-3-Grabbing Nonintegrin)	CLEC4M	C-Type	II: Asialoglycoprotein and DC Receptors
MDL-1 (Myeloid DAP12-associating lectin 1) CLEC5A (C-type lectin domain containing 5A)	CLEC5A	C-Type	V: NK-Cell Receptors
Dectin-2 (C-type lectin domain containing 6A)	CLEC6A	C-Type	II: Asialoglycoprotein and DC Receptors
CD369 Dectin-1 (C-type lectin domain containing 7A)	CLEC7A	C-Type	V: NK-Cell Receptors
CD379 DNGR (C-type lectin domain containing 9A)	CLEC9A	C-Type	V: NK-Cell Receptors
CLEC1 (C-type lectin-like 1)	CLECL1	C-Type	V: NK-Cell Receptors
Collectin-L1 (collectin subfamily member 10)	COLEC10	C-Type	III: Collectins
Collectin-K1 (collectin subfamily member 11)	COLEC11	C-Type	III: Collectins
SRCL (Scavenger receptor with CTLD / collectin subfamily member 12)	COLEC12	C-Type	III: Collectins
DGCR2 (DiGeorge Syndrome Critical Region Gene 2)	DGCR2	C-Type	XIII: DGCR2
CD23 CLEC4J (Fc fragment of IgE receptor II)	FCER2	C-Type	II: Asialoglycoprotein and DC Receptors
FREM1 (FRAS1 related extracellular matrix 1)	FREM1	C-Type	VIII: FREM1
Intercellular adhesion molecule 1 CD54	ICAM1	I-Type	-
KLRA1P (Killer cell lectin-like receptor A1)	KLRA1P	C-Type	V: NK-Cell Receptors
CD161 KLRB1 (Killer cell lectin-like receptor B1)	KLRB1	C-Type	V: NK-Cell Receptors
CD159A KLRC1 (Killer cell lectin-like receptor C1)	KLRC1	C-Type	V: NK-Cell Receptors
CD159C KLRC2 (Killer cell lectin-like receptor C2)	KLRC2	C-Type	V: NK-Cell Receptors
KLRC3 (Killer cell lectin-like receptor C3)	KLRC3	C-Type	V: NK-Cell Receptors
KLRC4 (Killer cell lectin-like receptor C4)	KLRC4	C-Type	V: NK-Cell Receptors
CD94 KLRD1 (Killer cell lectin-like receptor D1)	KLRD1	C-Type	V: NK-Cell Receptors
KLRF1 (Killer cell lectin-like receptor F1)	KLRF1	C-Type	V: NK-Cell Receptors
KLRF2 (Killer cell lectin-like receptor F2)	KLRF2	C-Type	V: NK-Cell Receptors
KLRG1 (Killer cell lectin-like receptor G1)	KLRG1	C-Type	V: NK-Cell Receptors
KLRG2 (Killer cell lectin-like receptor G2)	KLRG2	C-Type	V: NK-Cell Receptors
CD314 KLRK1 (Killer cell lectin-like receptor K1)	KLRK1	C-Type	V: NK-Cell Receptors
L1 cell adhesion molecule CD171	L1CAM	I-Type	-
Layilin	LAYN	C-Type	VIII: Type I Receptors
LY75 (Lymphocyte antigen 75)	LY75	C-Type	VI: Macrophage Mannose Receptors (MMR) Multi-CTLD Endocytic Receptors
Siglec-4A MAG (Myelin associated glycoprotein)	MAG	I-Type	-
Mannose-binding lectin 1	MBL1	C-Type	III: Collectins
Mannose-binding lectin 2 MBP-C (Mannose-binding protein C)	MBL2	C-Type	III: Collectins
Myelin protein zero	MPZ	I-Type	-
CD206 CLEC13D (Macrophage Mannose Receptor C-type 1 )	MRC1	C-Type	VI: Macrophage Mannose Receptors (MMR) Multi-CTLD Endocytic Receptors
Endo180 CD280 (Mannose receptor C type 2)	MRC2	C-Type	VI: Macrophage Mannose Receptors (MMR) Multi-CTLD Endocytic Receptors
Neural cell adhesion molecule 1 CD56	NCAM1	I-Type	-
Neural cell adhesion molecule 2	NCAM2	I-Type	-
Neurocan	NCAN	C-Type	I: Proteoglycans or Lecticans
OLR1 (Oxidized low-density lipoprotein receptor 1)	OLR1	C-Type	V: NK-Cell Receptors
Paired immunoglobulin-like type 2 receptor alpha	PILRA	I-Type	-
Polycystin 1 (Transient receptor potential channel interacting)	PKD1	C-Type	X: Polycystin
Polycystin 1 Like 2 (Transient receptor potential channel interacting)	PKD1L2	C-Type	X: Polycystin
Polycystin 1 Like 3 (Transient receptor potential channel interacting)	PKD1L3	C-Type	X: Polycystin
PLA2R1 (Phospholipase A2 receptor)	PLA2R1	C-Type	VI: Macrophage Mannose Receptors (MMR) Multi-CTLD Endocytic Receptors
Proteoglycan 2 (pro eosinophil major basic protein)	PRG2	C-Type	XII: Eosinophil Major Basic Protein (EMBP) CTLD/Acidic Neck
Proteoglycan 3 (pro eosinophil major basic protein 2)	PRG3	C-Type	XII: Eosinophil Major Basic Protein (EMBP) CTLD/Acidic Neck
Lithostathine-α (Regenerating family member 1α)	REG1A	C-Type	VII: REG Group Free C-type Lectin Domains (CTLDs)
Lithostathine-β (Regenerating family member 1β)	REG1B	C-Type	VII: REG Group Free C-type Lectin Domains (CTLDs)
REG3α (Regenerating family member 3α)	REG3A	C-Type	VII: REG Group Free C-type Lectin Domains (CTLDs)
REG3γ (Regenerating family member 3γ)	REG3G	C-Type	VII: REG Group Free C-type Lectin Domains (CTLDs)
REG4 (Regenerating family member 4)	REG4	C-Type	VII: REG Group Free C-type Lectin Domains (CTLDs)
Selectin E CD62E	SELE	C-Type	IV: Selectins
Selectin L CD62L	SELL	C-Type	IV: Selectins
Selectin P CD62P	SELP	C-Type	IV: Selectins
Pulmonary surfactant protein 1 (surfactant protein A1)	SFTPA1	C-Type	III: Collectins
Pulmonary surfactant protein 2 (surfactant protein A2)	SFTPA2	C-Type	III: Collectins
Pulmonary surfactant protein B (surfactant protein B)	SFTPB	C-Type	III: Collectins
Pulmonary surfactant protein C (surfactant protein C)	SFTPC	C-Type	III: Collectins
Pulmonary surfactant protein D (surfactant protein D)	SFTPD	C-Type	III: Collectins
Siglec-1 Sialoadhesin CD169	SIGLEC1	I-Type	-
Siglec-10	SIGLEC10	I-Type	-
Siglec-11	SIGLEC11	I-Type	-
Siglec-14	SIGLEC14	I-Type	-
Siglec-15 CD33L3	SIGLEC15	I-Type	-
Siglec-16	SIGLEC16	I-Type	-
Siglec-5 CD170	SIGLEC5	I-Type	-
Siglec-6 CD327	SIGLEC6	I-Type	-
Siglec-7 CD328	SIGLEC7	I-Type	-
Siglec-8 SAF-2 CD329	SIGLEC8	I-Type	-
Siglec-9 CD329	SIGLEC9	I-Type	-
Thrombomodulin CD141	THBD	C-Type	XIV: Thrombomodulin
